# Genetic evolution of keratinocytes to cutaneous squamous cell carcinoma

**DOI:** 10.1101/2024.07.23.604673

**Authors:** Bishal Tandukar, Delahny Deivendran, Limin Chen, Noel Cruz-Pacheco, Harsh Sharma, Albert Xu, Aravind K. Bandari, Daniel B. Chen, Christopher George, Annika Marty, Raymond J. Cho, Jeffrey Cheng, Drew Saylor, Pedram Gerami, Sarah T. Arron, Boris C. Bastian, A. Hunter Shain

## Abstract

We performed multi-omic profiling of epidermal keratinocytes, precancerous actinic keratoses, and squamous cell carcinomas to understand the molecular transitions during skin carcinogenesis. Single-cell mutational analyses of normal skin cells showed that most keratinocytes have remarkably low mutation burdens, despite decades of sun exposure, however keratinocytes with *TP53* or *NOTCH1* mutations had substantially higher mutation burdens. These observations suggest that wild-type keratinocytes (i.e. without pathogenic mutations) are able to withstand high dosages of cumulative UV radiation, but certain pathogenic mutations break these adaptive mechanisms, priming keratinocytes for transformation by increasing their mutation rate. Mutational profiling of squamous cell carcinomas adjacent to actinic keratoses revealed *TERT* promoter and *CDKN2A* mutations emerging in actinic keratoses, whereas additional mutations inactivating *ARID2* and activating the MAPK-pathway delineated the transition to squamous cell carcinomas. Surprisingly, actinic keratoses were often not related to their neighboring squamous cell carcinoma, indicating that collisions of unrelated neoplasms are common in the skin. Spatial variation in gene expression patterns was common in both tumor and immune cells, with high expression of checkpoint molecules at the invasive front of tumors. In conclusion, this study catalogues the key events during the evolution of cutaneous squamous cell carcinoma.
