## Supplementary material for "Genetic evolution of keratinocytes to cutaneous squamous cell carcinoma": Table S1

### Sheet: Sheet1
Table S1.
Patient and Cell Information					DNA sequencing (UCSF500 Panel)			DNA sequencing (Exome Panel)						RNA sequencing
Donor	Anatomic Site	ID	Cell type	Number of cells in clone	Target Coverage	Fraction 20x coverage or greater	dbGaP Accession Code	Probe Type	Target Coverage	Fraction 20x coverage or greater	dbGaP Accession Code	Mono-Allelic Dropout Fraction Excluding Deletions	Bi-Allelic Dropout Fraction Excluding Deletions	RNA-Seq read count (millions)	Duplicate Fraction	Transcripts with 0 reads	Transcripts with 1-100 reads	Transcripts with 101-1000 reads	Transcripts with > 1000 reads	dbGaP Accession Code
D06	Left Upper Back	D06_BCC13	keratinocyte	1000	1079.15	0.976328	phs003683.v1.p1	SeqCap	74.6479	0.759145	phs003683.v1.p1	0.26	0	6.87056	0.272904	46516	11135	750	139	phs001979.v1.p1
D06	Left Upper Back	D06_BCC14	keratinocyte	132	843.158	0.975536	phs003683.v1.p1	SeqCap	78.7883	0.776769	phs003683.v1.p1	0.5	0.04	5.3406	0.26555	47235	10563	631	111	phs001979.v1.p1
D06	Right Mid Back	D06_MIS27	keratinocyte	25	1048.92	0.912595	phs003683.v1.p1	SeqCap	45.13	0.76	phs003683.v1.p1	2.6	3.13	18.4095	0.353229	48697	6100	3405	338	phs001979.v1.p1
D13	Scalp	D13_BCC05	keratinocyte	1200	342.162	0.953	phs003683.v1.p1	SeqCap	61.54	0.83	phs003683.v1.p1	1.05	0	N/A	N/A	N/A	N/A	N/A	N/A	N/A
D13	Upper Back	D13_MIS23	keratinocyte	500	315.57	0.9609	phs003683.v1.p1	SeqCap	113.74	0.949	phs003683.v1.p1	0.41	0.08	N/A	N/A	N/A	N/A	N/A	N/A	N/A
D13	Upper back	D13_MIS24	keratinocyte	108	336.609	0.9606	phs003683.v1.p1	SeqCap	101.718	0.9338	phs003683.v1.p1	0.69	0.16	N/A	N/A	N/A	N/A	N/A	N/A	N/A
D13	Right Earlobe	D13_MIS25	keratinocyte	2000	201.03	0.9241	phs003683.v1.p1	SeqCap	61.92	0.821	phs003683.v1.p1	1.79	0.65	N/A	N/A	N/A	N/A	N/A	N/A	N/A
D14	Abdomen	D14_ABD01	keratinocyte	800	220.672	0.973585	N/A	SeqCap	77.3655	0.929329	N/A	0.13	0	2.30844	0.291157	50007	8121	349	63	N/A
D14	Abdomen	D14_ABD02	keratinocyte	320	352.405	0.972984	N/A	SeqCap	72.8785	0.886221	N/A	0	0.09	2.00142	0.272647	50806	7329	362	43	N/A
D21	Left Ear - adjacent to SCC	D21_EAR01	keratinocyte	1000	239.161	0.971091	phs003683.v1.p1	SeqCap	21.45	0.468	phs003683.v1.p1	0.41	0	3.2277	0.296432	47568	10568	357	47	phs003683.v1.p1
D21	Left Ear - adjacent to SCC	D21_EAR02	keratinocyte	1000	220.552	0.971865	phs003683.v1.p1	SeqCap	41.52	0.81	phs003683.v1.p1	0.18	0	4.36836	0.381078	47764	10343	364	69	phs003683.v1.p1
D21	Left Ear - adjacent to SCC	D21_EAR04	keratinocyte	800	396.555	0.98335	phs003683.v1.p1	N/A	N/A	N/A	N/A	0.05	0	1.82877	0.273912	49747	8474	287	32	phs003683.v1.p1
D21	Left Ear - adjacent to SCC	D21_EAR05	keratinocyte	300	467.002	0.984231	N/A	SeqCap	65.0757	0.868241	N/A	0	0	1.66063	0.28319	50355	7933	223	29	phs003683.v1.p1
D37	Right Lower Back	D37_RBK06	keratinocyte	29	594.726	0.964751	N/A	SeqCap	96.6621	0.888718	N/A	1.66	0.08	4.3839	0.305575	48499	9409	530	102	N/A
D37	Right Lower Back	D37_RBK07	keratinocyte	12	626.405	0.956926	N/A	SeqCap	92.3568	0.863432	N/A	4.12	0.08	4.85568	0.298124	48230	9560	642	108	N/A
D37	Right Lower Back	D37_RBK08	keratinocyte	24	654.405	0.962419	N/A	SeqCap	101.899	0.887508	N/A	1.44	0.04	4.95303	0.297074	48324	9377	722	117	N/A
D37	Right Lower Back	D37_RBK09	keratinocyte	50	515.045	0.970697	N/A	SeqCap	95.9792	0.896798	N/A	0.42	0.25	3.45278	0.265062	48334	9621	492	93	N/A
D38	Right Lower Back	D38_RBK09	keratinocyte	57	741.051	0.986552	N/A	HyperExome	44.3627	0.775586	N/A	0.05	0	3.86261	0.319739	49233	8790	433	84	N/A
D38	Right Lower Back	D38_RBK10	keratinocyte	800	686.577	0.982371	N/A	HyperExome	40.167	0.706356	N/A	0.05	0	5.04332	0.312974	48647	9175	575	143	N/A
D38	Right Lower Back	D38_RBK11	keratinocyte	3000	638.132	0.98638	N/A	HyperExome	40.0998	0.728395	N/A	0	0	4.17692	0.315935	50047	7968	430	95	N/A
D38	Right Lower Back	D38_RBK12	keratinocyte	400	678.787	0.986724	N/A	HyperExome	42.8087	0.768667	N/A	0.05	0	4.5985	0.313968	49020	8911	489	120	N/A
D49	Right Lower Back	D49_RBK23	keratinocyte	500	N/A	N/A	N/A	HyperExome	108.013	0.966374	N/A	0.04	0.03	1.65229	0.266246	51017	7276	225	22	N/A
D49	Right Lower Back	D49_RBK24	keratinocyte	1000	N/A	N/A	N/A	HyperExome	92.79	0.964938	N/A	0.09	0.02	N/A	N/A	N/A	N/A	N/A	N/A	N/A
D49	Right Lower Back	D49_RBK25	keratinocyte	1200	N/A	N/A	N/A	HyperExome	117.825	0.96835	N/A	0.02	0	1.71073	0.249844	50875	7389	250	25	N/A
D49	Right Lower Back	D49_RBK26	keratinocyte	2000	N/A	N/A	N/A	HyperExome	104.764	0.966926	N/A	0.04	0.01	1.8644	0.253598	51058	7205	254	23	N/A
D49	Right Lower Back	D49_RBK27	keratinocyte	1500	N/A	N/A	N/A	HyperExome	120.895	0.96828	N/A	0.04	0.01	2.16958	0.265001	50059	8153	297	31	N/A
D49	Right Lower Back	D49_RBK28	keratinocyte	1000	N/A	N/A	N/A	HyperExome	127.717	0.968876	N/A	0.03	0	2.2647	0.297501	50165	8025	300	48	N/A
D49	Right Lower Back	D49_RBK29	keratinocyte	500	N/A	N/A	N/A	HyperExome	101.94	0.961218	N/A	0.18	0.03	2.26411	0.278899	49481	8708	311	40	N/A
D49	Right Lower Back	D49_RBK30	keratinocyte	2000	N/A	N/A	N/A	HyperExome	100.704	0.966188	N/A	0.03	0	1.27935	0.228992	51460	6934	134	12	N/A
D51	Scalp	D51_SCC33	keratinocyte	8	N/A	N/A	N/A	HyperExome	108.756	0.950374	phs003683.v1.p1	0.26	0.01	6.34372	0.296152	47895	9750	776	119	phs003683.v1.p1
D51	Scalp	D51_SCC34	keratinocyte	7	N/A	N/A	N/A	HyperExome	110.994	0.953547	phs003683.v1.p1	0.14	0.01	6.5775	0.297112	48569	9342	553	76	phs003683.v1.p1
D53	Buttock	D53_BTK10	keratinocyte	4000	848.048	0.993306	N/A	HyperExome	103.466	0.944651	N/A	0.04	0	0.142573	0.065973	58330	202	8	0	N/A
D53	Buttock	D53_BTK11	keratinocyte	3000	846.903	0.990726	N/A	HyperExome	100.349	0.929626	N/A	0.04	0.04	0.149039	0.083495	58411	124	4	1	N/A
D53	Buttock	D53_BTK12	keratinocyte	4000	890.514	0.994182	N/A	HyperExome	109.152	0.953317	N/A	0.04	0	13.9448	0.438026	46081	11110	1103	246	N/A
D53	Buttock	D53_BTK14	keratinocyte	400	N/A	N/A	N/A	HyperExome	104.231	0.961905	N/A	0.11	0.01	2.49556	0.237056	50462	7685	357	35	N/A
D53	Buttock	D53_BTK15	keratinocyte	700	N/A	N/A	N/A	HyperExome	114.236	0.965164	N/A	0.07	0.02	3.60269	0.272063	49129	8856	497	58	N/A
D53	Buttock	D53_BTK17	keratinocyte	4000	N/A	N/A	N/A	HyperExome	103.298	0.965711	N/A	0.03	0.01	N/A	N/A	N/A	N/A	N/A	N/A	N/A
D53	Buttock	D53_BTK18	keratinocyte	1000	N/A	N/A	N/A	HyperExome	82.4893	0.95109	N/A	0.03	0.01	N/A	N/A	N/A	N/A	N/A	N/A	N/A
D53	Buttock	D53_BTK19	keratinocyte	3000	N/A	N/A	N/A	HyperExome	127.418	0.968936	N/A	0	0	N/A	N/A	N/A	N/A	N/A	N/A	N/A
D53	Buttock	D53_BTK20	keratinocyte	3000	N/A	N/A	N/A	HyperExome	100.306	0.964625	N/A	0.01	0	N/A	N/A	N/A	N/A	N/A	N/A	N/A
D53	Shoulder	D53_SHR01	keratinocyte	6000	817.704	0.992934	N/A	HyperExome	98.9982	0.930649	N/A	0.04	0.04	15.5085	0.443724	45932	11361	962	285	N/A
D53	Shoulder	D53_SHR02	keratinocyte	2000	1257.7	0.994768	N/A	HyperExome	125.111	0.956983	N/A	0	0	13.7421	0.405882	45666	11517	1083	273	N/A
D53	Shoulder	D53_SHR03	keratinocyte	1000	1100.06	0.994756	N/A	HyperExome	119.18	0.959488	N/A	0	0	15.3486	0.379424	45570	11507	1197	265	N/A
D53	Shoulder	D53_SHR04	keratinocyte	2000	1022.49	0.993328	N/A	HyperExome	108.638	0.942292	N/A	0.09	0	24.3262	0.467825	44651	12096	1408	383	N/A
D53	Shoulder	D53_SHR06	keratinocyte	300	N/A	N/A	N/A	HyperExome	94.2635	0.959362	N/A	0.08	0.04	3.96902	0.317089	49203	8911	373	53	N/A
D53	Shoulder	D53_SHR07	keratinocyte	800	N/A	N/A	N/A	HyperExome	108.291	0.963947	N/A	0.07	0.01	4.38756	0.274285	48918	9146	423	52	N/A
D53	Shoulder	D53_SHR09	keratinocyte	3000	N/A	N/A	N/A	HyperExome	127.643	0.968282	N/A	0.01	0	N/A	N/A	N/A	N/A	N/A	N/A	N/A
D53	Shoulder	D53_SHR10	keratinocyte	1000	N/A	N/A	N/A	HyperExome	123.204	0.967788	N/A	0.01	0.03	N/A	N/A	N/A	N/A	N/A	N/A	N/A
D53	Shoulder	D53_SHR11	keratinocyte	1500	N/A	N/A	N/A	HyperExome	110.605	0.966599	N/A	0.03	0.01	N/A	N/A	N/A	N/A	N/A	N/A	N/A
D53	Shoulder	D53_SHR12	keratinocyte	4000	N/A	N/A	N/A	HyperExome	109.148	0.967127	N/A	0.04	0	N/A	N/A	N/A	N/A	N/A	N/A	N/A
D54	Buttock	D54_BTK01	keratinocyte	1200	751.495	0.989835	phs003683.v1.p1	HyperExome	84.9845	0.906507	phs003683.v1.p1	0.09	0	9.90655	0.358081	45952	11426	981	181	phs003683.v1.p1
D54	Buttock	D54_BTK06	keratinocyte	300	N/A	N/A	N/A	HyperExome	86.3475	0.942292	phs003683.v1.p1	0.23	0.05	4.46961	0.291686	48600	9393	483	64	phs003683.v1.p1
D54	Buttock	D54_BTK07	keratinocyte	600	N/A	N/A	N/A	HyperExome	88.7526	0.941408	phs003683.v1.p1	0.21	0.02	3.91887	0.232197	48352	9615	509	64	phs003683.v1.p1
D54	Buttock	D54_BTK09	keratinocyte	2000	N/A	N/A	N/A	HyperExome	100.916	0.968015	phs003683.v1.p1	0.01	0	N/A	N/A	N/A	N/A	N/A	N/A	N/A
D54	Buttock	D54_BTK10	keratinocyte	3000	N/A	N/A	N/A	HyperExome	71.9545	0.963454	phs003683.v1.p1	0.03	0	N/A	N/A	N/A	N/A	N/A	N/A	N/A
D54	Buttock	D54_BTK11	keratinocyte	2000	N/A	N/A	N/A	HyperExome	79.3526	0.964966	phs003683.v1.p1	0.04	0	N/A	N/A	N/A	N/A	N/A	N/A	N/A
D54	Buttock	D54_BTK12	keratinocyte	3000	N/A	N/A	N/A	HyperExome	115.145	0.969484	phs003683.v1.p1	0	0	N/A	N/A	N/A	N/A	N/A	N/A	N/A
D54	Buttock	D54_BTK13	keratinocyte	2000	N/A	N/A	N/A	HyperExome	90.0012	0.964854	phs003683.v1.p1	0.01	0.01	N/A	N/A	N/A	N/A	N/A	N/A	N/A
D54	Buttock	D54_BTK14	keratinocyte	2500	N/A	N/A	N/A	HyperExome	57.5447	0.945659	phs003683.v1.p1	0.09	0.02	N/A	N/A	N/A	N/A	N/A	N/A	N/A
D54	Buttock	D54_BTK18	keratinocyte	6000	N/A	N/A	N/A	HyperExome	135.284	0.969976	phs003683.v1.p1	0.01	0	N/A	N/A	N/A	N/A	N/A	N/A	N/A
D54	Shoulder	D54_SHR11	keratinocyte	2000	890.279	0.988822	phs003683.v1.p1	HyperExome	92.3949	0.903972	phs003683.v1.p1	0.09	0	13.5365	0.397527	48105	9498	750	187	phs003683.v1.p1
D54	Shoulder	D54_SHR12	keratinocyte	2000	1027.06	0.99515	phs003683.v1.p1	HyperExome	107.794	0.943292	phs003683.v1.p1	0	0	16.4253	0.369746	45561	11469	1258	252	phs003683.v1.p1
D54	Shoulder	D54_SHR14	keratinocyte	500	N/A	N/A	N/A	HyperExome	89.5437	0.954215	phs003683.v1.p1	0.08	0.03	2.20172	0.252048	50499	7757	250	35	phs003683.v1.p1
D54	Shoulder	D54_SHR15	keratinocyte	400	N/A	N/A	N/A	HyperExome	100.115	0.959579	phs003683.v1.p1	0.1	0.03	4.42188	0.271133	48945	9172	383	40	phs003683.v1.p1
D54	Shoulder	D54_SHR17	keratinocyte	1000	N/A	N/A	N/A	HyperExome	88.0869	0.965232	phs003683.v1.p1	0.04	0.02	N/A	N/A	N/A	N/A	N/A	N/A	N/A
D54	Shoulder	D54_SHR18	keratinocyte	4000	N/A	N/A	N/A	HyperExome	92.8524	0.967113	phs003683.v1.p1	0.03	0	N/A	N/A	N/A	N/A	N/A	N/A	N/A
D54	Shoulder	D54_SHR19	keratinocyte	2000	N/A	N/A	N/A	HyperExome	79.9588	0.964114	phs003683.v1.p1	0.05	0.02	N/A	N/A	N/A	N/A	N/A	N/A	N/A
D54	Shoulder	D54_SHR21	keratinocyte	2000	N/A	N/A	N/A	HyperExome	94.7776	0.966815	phs003683.v1.p1	0.05	0.01	N/A	N/A	N/A	N/A	N/A	N/A	N/A
D54	Shoulder	D54_SHR22	keratinocyte	1000	N/A	N/A	N/A	HyperExome	47.3471	0.921006	phs003683.v1.p1	0.19	0.05	N/A	N/A	N/A	N/A	N/A	N/A	N/A
D54	Shoulder	D54_SHR23	keratinocyte	6000	N/A	N/A	N/A	HyperExome	138.676	0.970439	phs003683.v1.p1	0	0	N/A	N/A	N/A	N/A	N/A	N/A	N/A
D55	Buttock	D55_BTK05	keratinocyte	120	N/A	N/A	N/A	HyperExome	67.97	0.936677	N/A	0.14	0.02	2.0777	0.274806	51745	6517	241	36	N/A
D55	Buttock	D55_BTK06	keratinocyte	500	N/A	N/A	N/A	HyperExome	98.2607	0.961244	N/A	0.09	0.01	3.11358	0.297647	52248	5972	276	44	N/A
D55	Buttock	D55_BTK07	keratinocyte	3500	N/A	N/A	N/A	HyperExome	89.2022	0.956687	N/A	0.06	0	5.49176	0.31178	49608	8392	445	95	N/A
D55	Buttock	D55_BTK08	keratinocyte	2500	N/A	N/A	N/A	HyperExome	91.2014	0.955753	N/A	0.07	0	6.46822	0.352829	49400	8477	537	126	N/A
D55	Buttock	D55_BTK11	keratinocyte	150	N/A	N/A	N/A	HyperExome	115.825	0.969317	N/A	0.03	0.01	1.36954	0.257277	50454	7838	222	26	N/A
D55	Buttock	D55_BTK12	keratinocyte	3500	N/A	N/A	N/A	HyperExome	109.347	0.969358	N/A	0	0	1.56605	0.277445	52611	5682	223	24	N/A
D55	Buttock	D55_BTK13	keratinocyte	500	N/A	N/A	N/A	HyperExome	130.04	0.970197	N/A	0	0	2.49464	0.25159	49885	8357	266	32	N/A
D55	Shoulder	D55_SHR05	keratinocyte	2000	N/A	N/A	N/A	HyperExome	90.7386	0.953392	N/A	0.13	0.01	2.57407	0.304852	50383	7793	324	40	N/A
D55	Shoulder	D55_SHR06	keratinocyte	300	N/A	N/A	N/A	HyperExome	90.4905	0.961352	N/A	0.07	0.01	2.79299	0.286268	50687	7495	324	34	N/A
D55	Shoulder	D55_SHR07	keratinocyte	150	N/A	N/A	N/A	HyperExome	101.186	0.964237	N/A	0.06	0.01	2.04105	0.250073	50036	8195	275	33	N/A
D55	Shoulder	D55_SHR08	keratinocyte	1000	N/A	N/A	N/A	HyperExome	86.9698	0.951722	N/A	0.11	0.01	1.51563	0.271324	51181	7057	273	29	N/A
D55	Shoulder	D55_SHR12	keratinocyte	2500	N/A	N/A	N/A	HyperExome	103.965	0.968239	N/A	0	0	2.03984	0.287283	52831	5444	238	27	N/A
D55	Shoulder	D55_SHR13	keratinocyte	600	N/A	N/A	N/A	HyperExome	117.703	0.970145	N/A	0.01	0	1.98513	0.26415	50397	7842	271	30	N/A
D55	Shoulder	D55_SHR14	keratinocyte	200	N/A	N/A	N/A	HyperExome	112.889	0.969249	N/A	0.01	0.01	N/A	N/A	N/A	N/A	N/A	N/A	N/A
D56	Face	D56_FAC01	keratinocyte	1000	N/A	N/A	N/A	HyperExome	113.994	0.960992	phs003683.v1.p1	0.02	0	2.27138	0.234095	49812	8448	249	31	phs003683.v1.p1
D56	Face	D56_FAC03	keratinocyte	1000	N/A	N/A	N/A	HyperExome	94.6781	0.9467	phs003683.v1.p1	0.12	0.02	2.2116	0.218141	50389	7815	303	33	phs003683.v1.p1
D56	Face	D56_FAC04	keratinocyte	110	N/A	N/A	N/A	HyperExome	101.557	0.930117	phs003683.v1.p1	0.3	0.06	2.49604	0.272167	49193	8949	342	56	phs003683.v1.p1
D56	Face	D56_FAC05	keratinocyte	200	N/A	N/A	N/A	HyperExome	113.824	0.964939	phs003683.v1.p1	0.03	0.01	2.1759	0.258071	49706	8451	336	47	phs003683.v1.p1
D56	Face	D56_FAC06	keratinocyte	5000	N/A	N/A	N/A	HyperExome	99.8161	0.95396	phs003683.v1.p1	0.03	0	2.28575	0.271727	49688	8503	299	48	phs003683.v1.p1
D56	Face	D56_FAC07	keratinocyte	1000	N/A	N/A	N/A	HyperExome	104.618	0.947985	phs003683.v1.p1	0.13	0.01	2.27559	0.236521	50180	8051	281	28	phs003683.v1.p1
D56	Face	D56_FAC08	keratinocyte	100	N/A	N/A	N/A	HyperExome	117.214	0.96307	phs003683.v1.p1	0.09	0.01	2.37699	0.229806	49732	8486	291	31	phs003683.v1.p1
D56	Face	D56_FAC09	keratinocyte	1000	N/A	N/A	N/A	HyperExome	117.839	0.968867	phs003683.v1.p1	0	0	2.2971	0.232188	49931	8288	287	34	phs003683.v1.p1
D56	Face	D56_FAC10	keratinocyte	500	N/A	N/A	N/A	HyperExome	111.582	0.968208	phs003683.v1.p1	0.01	0	2.51547	0.259038	50079	8133	292	36	phs003683.v1.p1
D56	Face	D56_FAC11	keratinocyte	2000	N/A	N/A	N/A	HyperExome	103.095	0.966493	phs003683.v1.p1	0.01	0	2.34287	0.236629	49824	8370	305	41	phs003683.v1.p1
D56	Face	D56_FAC12	keratinocyte	1000	N/A	N/A	N/A	HyperExome	109.143	0.968168	phs003683.v1.p1	0.01	0	2.33532	0.218786	50311	7931	262	37	phs003683.v1.p1
D56	Face	D56_FAC13	keratinocyte	2000	N/A	N/A	N/A	HyperExome	109.463	0.96778	phs003683.v1.p1	0	0	3.18083	0.277442	49186	8948	348	58	phs003683.v1.p1
D56	Face	D56_FAC14	keratinocyte	4000	N/A	N/A	N/A	HyperExome	117.721	0.968494	phs003683.v1.p1	0	0	2.45204	0.261475	50367	7810	317	46	phs003683.v1.p1
D56	Face	D56_FAC15	keratinocyte	500	N/A	N/A	N/A	HyperExome	109.019	0.967838	phs003683.v1.p1	0.01	0	2.70281	0.231873	49483	8684	329	44	phs003683.v1.p1
D56	Face	D56_FAC16	keratinocyte	120	N/A	N/A	N/A	HyperExome	116.77	0.968259	phs003683.v1.p1	0	0	2.61634	0.245306	49883	8320	302	34	phs003683.v1.p1
D56	Shoulder	D56_SHR01	keratinocyte	1000	N/A	N/A	N/A	HyperExome	104.19	0.967402	phs003683.v1.p1	0	0	5.16782	0.21616	46769	11094	600	76	phs003683.v1.p1
D56	Shoulder	D56_SHR02	keratinocyte	500	N/A	N/A	N/A	HyperExome	105.071	0.96668	phs003683.v1.p1	0.01	0	5.43752	0.248048	46259	11508	670	103	phs003683.v1.p1
D56	Shoulder	D56_SHR03	keratinocyte	1000	N/A	N/A	N/A	HyperExome	105.042	0.966304	phs003683.v1.p1	0	0	4.94064	0.230932	47207	10680	569	84	phs003683.v1.p1
D56	Shoulder	D56_SHR04	keratinocyte	150	N/A	N/A	N/A	HyperExome	106.105	0.965768	phs003683.v1.p1	0.03	0	4.83009	0.227048	46558	11184	715	83	phs003683.v1.p1
D56	Shoulder	D56_SHR05	keratinocyte	150	N/A	N/A	N/A	HyperExome	105.519	0.965714	phs003683.v1.p1	0	0	4.37432	0.227114	47512	10297	650	81	phs003683.v1.p1
D56	Shoulder	D56_SHR06	keratinocyte	100	N/A	N/A	N/A	HyperExome	65.344	0.92746	phs003683.v1.p1	0.08	0.01	4.92897	0.223402	46835	10991	633	81	phs003683.v1.p1
D56	Shoulder	D56_SHR07	keratinocyte	200	N/A	N/A	N/A	HyperExome	110.662	0.966273	phs003683.v1.p1	0.01	0	5.47417	0.235455	46619	11112	710	97	phs003683.v1.p1
D56	Shoulder	D56_SHR08	keratinocyte	200	N/A	N/A	N/A	HyperExome	100.162	0.959741	phs003683.v1.p1	0.01	0	5.14872	0.22583	46713	11095	647	84	phs003683.v1.p1
D56	Shoulder	D56_SHR09	keratinocyte	100	N/A	N/A	N/A	HyperExome	109.444	0.966516	phs003683.v1.p1	0.04	0	6.73685	0.238478	46325	11208	877	129	phs003683.v1.p1
D56	Shoulder	D56_SHR10	keratinocyte	35	N/A	N/A	N/A	HyperExome	101.442	0.962112	phs003683.v1.p1	0.03	0.01	6.46507	0.257055	46018	11517	880	125	phs003683.v1.p1
D56	Shoulder	D56_SHR11	keratinocyte	40	N/A	N/A	N/A	HyperExome	105.283	0.964064	phs003683.v1.p1	0.03	0	6.23793	0.267503	46717	10873	817	133	phs003683.v1.p1
D56	Shoulder	D56_SHR12	keratinocyte	100	N/A	N/A	N/A	HyperExome	108.645	0.965636	phs003683.v1.p1	0.01	0	6.61075	0.244944	46542	10914	954	130	phs003683.v1.p1
D56	Shoulder	D56_SHR25	keratinocyte	100	N/A	N/A	N/A	HyperExome	109.08	0.96523	phs003683.v1.p1	0.01	0	6.63441	0.284416	48060	9501	832	146	phs003683.v1.p1
D57	Face	D57_FAC01	keratinocyte	1400	N/A	N/A	N/A	HyperExome	100.416	0.966277	phs003683.v1.p1	0.01	0	6.41425	0.272868	46726	10854	826	133	phs003683.v1.p1
D57	Face	D57_FAC02	keratinocyte	600	N/A	N/A	N/A	HyperExome	103.489	0.967512	phs003683.v1.p1	0.01	0	6.00959	0.273912	47203	10534	667	136	phs003683.v1.p1
D57	Face	D57_FAC22	keratinocyte	170	N/A	N/A	N/A	HyperExome	89.1827	0.953973	phs003683.v1.p1	0.04	0	6.41396	0.300922	47737	9893	776	134	phs003683.v1.p1
D57	Face	D57_FAC23	keratinocyte	400	N/A	N/A	N/A	HyperExome	94.5081	0.962515	phs003683.v1.p1	0	0	5.76332	0.278321	49629	8285	539	86	phs003683.v1.p1
D57	Face	D57_FAC24	keratinocyte	700	N/A	N/A	N/A	HyperExome	99.378	0.962568	phs003683.v1.p1	0.01	0.01	6.75244	0.295488	49365	8429	622	123	phs003683.v1.p1
D58	Shoulder	D58_SHR11	keratinocyte	50	N/A	N/A	N/A	HyperExome	93.4202	0.951135	N/A	0.12	0.01	7.648	0.308431	46912	10682	806	138	N/A
D58	Shoulder	D58_SHR12	keratinocyte	100	N/A	N/A	N/A	HyperExome	92.9849	0.959402	N/A	0.05	0	8.6841	0.255805	46226	10660	1506	148	N/A
D58	Shoulder	D58_SHR13	keratinocyte	40	N/A	N/A	N/A	HyperExome	82.6157	0.941664	N/A	0.12	0.01	6.34059	0.286433	47253	10493	680	114	N/A
D58	Shoulder	D58_SHR14	keratinocyte	500	N/A	N/A	N/A	HyperExome	94.8695	0.964833	N/A	0.04	0	6.14324	0.260889	47101	10774	554	110	N/A
D58	Shoulder	D58_SHR15	keratinocyte	30	N/A	N/A	N/A	HyperExome	90.5862	0.952674	N/A	0.05	0	6.86823	0.298535	47051	10714	654	121	N/A
D58	Shoulder	D58_SHR16	keratinocyte	35	N/A	N/A	N/A	HyperExome	83.0639	0.942741	N/A	0.08	0	6.54978	0.283772	47029	10715	678	117	N/A
D58	Shoulder	D58_SHR17	keratinocyte	60	N/A	N/A	N/A	HyperExome	107.591	0.96538	N/A	0.01	0	6.96035	0.311287	47007	10766	631	137	N/A
D58	Shoulder	D58_SHR18	keratinocyte	200	N/A	N/A	N/A	HyperExome	109.261	0.969329	N/A	0.01	0	6.88486	0.26871	46697	11013	706	123	N/A
D58	Shoulder	D58_SHR19	keratinocyte	500	N/A	N/A	N/A	HyperExome	72.8505	0.939443	N/A	0.1	0	5.30579	0.252672	47219	10652	572	96	N/A
D58	Shoulder	D58_SHR20	keratinocyte	550	N/A	N/A	N/A	HyperExome	102.241	0.962929	N/A	0.02	0	6.88497	0.299675	46910	10912	595	123	N/A
D59	Shoulder	D59_SHR11	keratinocyte	40	N/A	N/A	N/A	HyperExome	91.0979	0.954864	N/A	0.07	0	7.54857	0.309061	46844	10796	774	126	N/A
D59	Shoulder	D59_SHR12	keratinocyte	35	N/A	N/A	N/A	HyperExome	98.9507	0.961014	N/A	0.04	0	5.37276	0.269984	47727	10276	466	71	N/A
D59	Shoulder	D59_SHR13	keratinocyte	35	N/A	N/A	N/A	HyperExome	91.934	0.956928	N/A	0.04	0	6.7033	0.290063	47131	10588	700	121	N/A
D59	Shoulder	D59_SHR14	keratinocyte	30	N/A	N/A	N/A	HyperExome	97.4146	0.958708	N/A	0.03	0	6.5449	0.292465	47259	10502	669	110	N/A
D59	Shoulder	D59_SHR15	keratinocyte	40	N/A	N/A	N/A	HyperExome	91.9215	0.958132	N/A	0.05	0	5.83848	0.289597	47425	10421	593	101	N/A
D59	Shoulder	D59_SHR16	keratinocyte	100	N/A	N/A	N/A	HyperExome	110.361	0.966715	N/A	0.01	0	0.092492	0.075196	55166	3374	0	0	N/A
D59	Shoulder	D59_SHR17	keratinocyte	90	N/A	N/A	N/A	HyperExome	102.84	0.967072	N/A	0	0	5.95405	0.275852	47284	10644	535	76	N/A
D59	Shoulder	D59_SHR18	keratinocyte	30	N/A	N/A	N/A	HyperExome	103.537	0.965487	N/A	0.01	0	5.90676	0.278095	46978	10818	649	95	N/A
D59	Shoulder	D59_SHR19	keratinocyte	70	N/A	N/A	N/A	HyperExome	107.152	0.962039	N/A	0.02	0	6.34226	0.273309	46532	11256	644	108	N/A
D59	Shoulder	D59_SHR20	keratinocyte	200	N/A	N/A	N/A	HyperExome	94.6049	0.956902	N/A	0.04	0	5.11017	0.255692	47269	10678	515	79	N/A
D06	Left Upper Back	D06_BCC01	melanocyte	450	354.288	0.975354	phs001979.v1.p1	SeqCap	91.7524	0.841662	phs001979.v1.p1	0.25	0.29	28.09	0.470213	42728	13323	2104	385	phs001979.v1.p1
D06	Left Upper Back	D06_BCC02	melanocyte	70	425.669	0.971208	phs001979.v1.p1	N/A	N/A	N/A	N/A	0.41	0.04	18.7513	0.374991	43614	12866	1727	333	phs001979.v1.p1
D06	Left Upper Back	D06_BCC03	melanocyte	320	393.019	0.973832	phs001979.v1.p1	SeqCap	39.3129	0.667186	phs001979.v1.p1	0.13	0.04	12.7553	0.392678	44978	12021	1281	260	phs001979.v1.p1
D06	Left Upper Back	D06_BCC04	melanocyte	800	268.078	0.947285	phs001979.v1.p1	SeqCap	76.2958	0.745965	phs001979.v1.p1	0.79	0.33	12.4724	0.403979	44737	12345	1219	239	phs001979.v1.p1
D06	Left Upper Back	D06_BCC05	melanocyte	29	430.085	0.970631	phs001979.v1.p1	SeqCap	118.634	0.842276	phs001979.v1.p1	0.17	0.08	12.166	0.339623	45931	11037	1284	288	phs001979.v1.p1
D06	Left Upper Back	D06_BCC07	melanocyte	28	443.565	0.961991	phs001979.v1.p1	N/A	N/A	N/A	N/A	0.79	0.17	6.69362	0.242491	47685	9635	1087	133	phs001979.v1.p1
D06	Left Upper Back	D06_BCC08	melanocyte	52	574.656	0.98032	phs001979.v1.p1	N/A	N/A	N/A	N/A	0.08	0.04	4.25612	0.208543	47032	10873	540	95	phs001979.v1.p1
D06	Left Upper Back	D06_BCC09	melanocyte	37	511.645	0.96166	phs001979.v1.p1	SeqCap	93.6182	0.790816	phs001979.v1.p1	0.54	0.13	2.33593	0.210421	48839	9254	382	65	phs001979.v1.p1
D06	Left Upper Back	D06_BCC10	melanocyte	7	376.581	0.932837	phs001979.v1.p1	N/A	N/A	N/A	N/A	2.84	0.13	3.05726	0.182607	48991	9121	374	54	phs001979.v1.p1
D06	Left Upper Back	D06_BCC11	melanocyte	24	392.065	0.957537	phs001979.v1.p1	N/A	N/A	N/A	N/A	0.75	0.13	4.2335	0.341034	47214	10891	364	71	phs001979.v1.p1
D06	Left Upper Back	D06_BCC15	melanocyte	200	989.762	0.869005	phs001979.v1.p1	SeqCap	80	0.791752	phs003683.v1.p1	3.38	5.9	4.58904	0.270671	46912	10917	611	100	phs001979.v1.p1
D06	Left Upper Back	D06_BCC16	melanocyte	140	1021.08	0.869562	phs001979.v1.p1	N/A	N/A	N/A	N/A	3.85	5.73	5.71857	0.306349	46661	11074	698	107	phs001979.v1.p1
D06	Left Upper Back	D06_BCC17	melanocyte	360	1005.47	0.863505	phs001979.v1.p1	SeqCap	79.2	0.75	phs003683.v1.p1	3.51	6.69	7.19165	0.310814	46200	11324	838	178	phs001979.v1.p1
D06	Left Upper Back	D06_BCC18	melanocyte	99	704.018	0.833759	phs001979.v1.p1	N/A	N/A	N/A	N/A	4.18	8.53	5.6871	0.278245	46921	10767	723	129	phs001979.v1.p1
D06	Right Mid Back	D06_MIS01	melanocyte	1000	233.808	0.960775	phs001979.v1.p1	N/A	N/A	N/A	N/A	0.5	0.04	10.4274	0.362415	45439	11644	1208	249	phs001979.v1.p1
D06	Right Mid Back	D06_MIS02	melanocyte	500	220.398	0.946994	phs001979.v1.p1	N/A	N/A	N/A	N/A	0.73	0.42	11.3556	0.367237	44704	12358	1230	248	phs001979.v1.p1
D06	Right Mid Back	D06_MIS03	melanocyte	300	358.172	0.956003	phs001979.v1.p1	SeqCap	68.9	0.71	phs001979.v1.p1	0.5	0.04	2.29051	0.223702	48416	9709	351	64	phs001979.v1.p1
D06	Right Mid Back	D06_MIS04	melanocyte	63	229.609	0.949211	phs001979.v1.p1	SeqCap	75.9794	0.791215	phs001979.v1.p1	1.13	0.54	8.57898	0.307089	46261	10926	1132	221	phs001979.v1.p1
D06	Right Mid Back	D06_MIS05	melanocyte	12	308.641	0.951579	phs001979.v1.p1	N/A	N/A	N/A	N/A	1.67	0.46	17.4258	0.447805	45679	10718	1835	308	phs001979.v1.p1
D06	Right Mid Back	D06_MIS06	melanocyte	600	515.768	0.973975	phs001979.v1.p1	SeqCap	85.2	0.77	phs001979.v1.p1	0.17	0	3.16424	0.308178	48504	9577	387	72	phs001979.v1.p1
D06	Right Mid Back	D06_MIS07	melanocyte	240	397.809	0.964794	phs001979.v1.p1	SeqCap	61.17	0.737	phs001979.v1.p1	0.42	0.04	3.0093	0.263846	48004	10055	402	79	phs001979.v1.p1
D06	Right Mid Back	D06_MIS08	melanocyte	50	906.328	0.984399	phs001979.v1.p1	SeqCap	101.669	0.830804	phs001979.v1.p1	0.04	0	15.5449	0.335854	44228	12310	1651	351	phs001979.v1.p1
D06	Right Mid Back	D06_MIS09	melanocyte	15	745.312	0.972982	phs001979.v1.p1	N/A	N/A	N/A	N/A	1.59	0.13	9.84483	0.347729	45336	11970	991	243	phs001979.v1.p1
D06	Right Mid Back	D06_MIS10	melanocyte	26	677.101	0.974176	phs001979.v1.p1	SeqCap	126.091	0.839794	phs001979.v1.p1	0.5	0.08	8.97054	0.33739	45202	12270	865	203	phs001979.v1.p1
D06	Right Mid Back	D06_MIS11	melanocyte	1000	460.354	0.984686	phs001979.v1.p1	SeqCap	87.982	0.866041	phs001979.v1.p1	0.04	0	5.18116	0.34096	47270	10665	492	113	phs001979.v1.p1
D06	Right Mid Back	D06_MIS12	melanocyte	34	425.739	0.963096	phs001979.v1.p1	SeqCap	79.6	0.76	phs001979.v1.p1	0.96	0.13	3.93438	0.249629	47374	10513	542	111	phs001979.v1.p1
D06	Right Mid Back	D06_MIS21	melanocyte	500	848.892	0.84517	phs003683.v1.p1	SeqCap	41.9762	0.665968	phs003683.v1.p1	3.93	7.7	11.8198	0.360736	45683	11554	1067	236	phs001979.v1.p1
D06	Right Mid Back	D06_MIS22	melanocyte	210	732.335	0.823542	phs001979.v1.p1	N/A	N/A	N/A	N/A	3.85	9.79	6.88872	0.324402	46975	10657	733	175	phs001979.v1.p1
D06	Right Mid Back	D06_MIS23	melanocyte	2000	748.739	0.836272	phs001979.v1.p1	N/A	N/A	N/A	N/A	3.64	8.74	5.56466	0.338693	47452	10428	556	104	phs001979.v1.p1
D13	Scalp	D13_BCC01	melanocyte	346	487.238	0.975211	phs001979.v1.p1	SeqCap	92.468	0.9176	phs001979.v1.p1	0.04	0	5.84	0.33	47320	10318	751	151	phs001979.v1.p1
D13	Scalp	D13_BCC02	melanocyte	254	529.663	0.979724	phs001979.v1.p1	SeqCap	100.737	0.924	phs001979.v1.p1	0.04	0	1.35	0.19	49378	8893	241	28	phs001979.v1.p1
D13	Scalp	D13_BCC03	melanocyte	152	664.912	0.979099	phs001979.v1.p1	N/A	N/A	N/A	N/A	0.12	0	5.29	0.3	47113	10569	717	141	phs001979.v1.p1
D13	Scalp	D13_BCC06	melanocyte	5	634.08	0.9715	phs001979.v1.p1	SeqCap	63.939	0.867942	phs003683.v1.p1	0.28	0.12	2.33556	0.2467	48941	9206	353	40	phs001979.v1.p1
D13	Scalp	D13_BCC07	melanocyte	20	533.048	0.97	phs001979.v1.p1	N/A	N/A	N/A	N/A	0.37	0	2.643	0.253	48600	9519	375	46	phs001979.v1.p1
D13	Upper Back	D13_MIS01	melanocyte	129	648.898	0.9809	phs001979.v1.p1	SeqCap	46.25	0.685	phs003683.v1.p1	0.08	0	4.67	0.3177	48441	9344	644	111	phs001979.v1.p1
D13	Upper Back	D13_MIS02	melanocyte	74	777.302	0.9839	phs001979.v1.p1	N/A	N/A	N/A	N/A	0.04	0	4.74883	0.32887	48061	9685	696	98	phs001979.v1.p1
D13	Upper Back	D13_MIS03	melanocyte	56	923.465	0.984	phs001979.v1.p1	SeqCap	50.82	0.754	phs003683.v1.p1	0	0	5.28	0.284	48426	9367	641	106	phs001979.v1.p1
D13	Upper Back	D13_MIS04	melanocyte	1200	312.419	0.9767	phs001979.v1.p1	SeqCap	36.5073	0.713464	phs003683.v1.p1	0.04	0	4.301	0.2949	48167	9665	609	99	phs001979.v1.p1
D13	Upper Back	D13_MIS05	melanocyte	83	636.5	0.974663	phs001979.v1.p1	SeqCap	102.74	0.893	phs003683.v1.p1	0.16	0	3.14	0.22	47967	9957	532	84	phs001979.v1.p1
D13	Upper Back	D13_MIS07	melanocyte	46	604.916	0.974869	phs001979.v1.p1	SeqCap	92.774	0.89	phs001979.v1.p1	0.16	0	6.66	0.34	47181	10447	754	158	phs001979.v1.p1
D13	Upper Back	D13_MIS08	melanocyte	230	790.756	0.983847	phs001979.v1.p1	SeqCap	122.589	0.94595	phs001979.v1.p1	0.04	0	5.43	0.3	47177	10610	621	132	phs001979.v1.p1
D13	Upper Back	D13_MIS09	melanocyte	76	130.077	0.949362	phs001979.v1.p1	N/A	N/A	N/A	N/A	0.37	0.2	6.84	0.34	47676	9918	788	158	phs001979.v1.p1
D13	Upper Back	D13_MIS10	melanocyte	600	486.869	0.974609	phs001979.v1.p1	SeqCap	80.27	0.887	phs003683.v1.p1	0.08	0	5.84	0.33	47522	10201	673	144	phs001979.v1.p1
D13	Upper Back	D13_MIS11	melanocyte	200	519.555	0.979353	phs001979.v1.p1	SeqCap	74.108	0.92	phs003683.v1.p1	0	0	5.25	0.33	47563	10264	593	120	phs001979.v1.p1
D13	Upper Back	D13_MIS12	melanocyte	800	505.751	0.976053	phs001979.v1.p1	N/A	N/A	N/A	N/A	0.04	0	5.21	0.35	47513	10373	544	110	phs001979.v1.p1
D13	Right Earlobe	D13_MIS13	melanocyte	2500	754.928	0.979955	phs001979.v1.p1	N/A	N/A	N/A	N/A	0	0	1.8	0.21	49587	8647	263	43	phs001979.v1.p1
D13	Right Earlobe	D13_MIS14	melanocyte	3000	496.66	0.973299	phs001979.v1.p1	SeqCap	31.1	0.647	phs003683.v1.p1	0.16	0	3.95	0.27	47429	10606	423	82	phs001979.v1.p1
D13	Right Earlobe	D13_MIS15	melanocyte	1500	817.543	0.981994	phs001979.v1.p1	N/A	N/A	N/A	N/A	0	0	2.1	0.209	48543	9679	272	46	phs001979.v1.p1
D13	Right Earlobe	D13_MIS16	melanocyte	1800	594.943	0.973099	phs001979.v1.p1	SeqCap	43.4727	0.733152	phs003683.v1.p1	0.2	0	4.47	0.28	47133	10786	512	109	phs001979.v1.p1
D13	Right Earlobe	D13_MIS17	melanocyte	1400	522.079	0.971877	phs001979.v1.p1	SeqCap	66.041	0.8025	phs001979.v1.p1	0.08	0.04	2.99	0.27	47882	10234	354	70	phs001979.v1.p1
D13	Right Earlobe	D13_MIS18	melanocyte	1200	294.757	0.959755	phs001979.v1.p1	N/A	N/A	N/A	N/A	0.61	0.08	2.28	0.29	49053	9207	237	43	phs001979.v1.p1
D13	Right Earlobe	D13_MIS19	melanocyte	250	526.498	0.975362	phs001979.v1.p1	SeqCap	73.23	0.8681	phs001979.v1.p1	0.12	0	3.45	0.28	47918	10189	354	79	phs001979.v1.p1
D13	Right Earlobe	D13_MIS20	melanocyte	1000	401.68	0.971539	phs001979.v1.p1	SeqCap	74.3766	0.8676	phs001979.v1.p1	0.12	0	3.3	0.27	48137	9946	380	77	phs001979.v1.p1
D13	Right Earlobe	D13_MIS21	melanocyte	109	593.67	0.973182	phs001979.v1.p1	SeqCap	87.05	0.86655	phs001979.v1.p1	0.08	0.04	4.88	0.29	46899	10953	582	106	phs001979.v1.p1
D13	Right Earlobe	D13_MIS22	melanocyte	1200	380.318	0.973324	phs001979.v1.p1	SeqCap	52.6966	0.832965	phs003683.v1.p1	0.12	0	3.5	0.26	47319	10741	403	77	phs001979.v1.p1
D13	Upper Back	D13_MIS26	melanocyte	65	572.71	0.975	phs001979.v1.p1	SeqCap	68.61	0.836	phs003683.v1.p1	0.16	0	2.6824	0.2725	49180	8875	425	60	phs001979.v1.p1
D13	Upper Back	D13_MIS27	melanocyte	21	722.02	0.981	phs001979.v1.p1	SeqCap	60.87	0.8633	phs003683.v1.p1	0.04	0	2.69797	0.2807	49411	8659	406	64	phs001979.v1.p1
D13	Upper Back	D13_MIS29	melanocyte	23	612.779	0.97227	phs001979.v1.p1	N/A	N/A	N/A	N/A	0.85	0.04	2.669	0.2865	48413	9743	336	48	phs001979.v1.p1
D13	Upper Back	D13_MIS30	melanocyte	21	245.625	0.960713	phs003683.v1.p1	N/A	N/A	N/A	N/A	0		2.7567	0.281426	49490	8602	398	50	phs003683.v1.p1
D14	Abdomen	D14_ABD03	melanocyte	1000	265.125	0.973296	N/A	N/A	N/A	N/A	N/A	0	0	1.81988	0.251719	49765	8473	271	31	N/A
D14	Abdomen	D14_ABD04	melanocyte	400	341.227	0.9746	N/A	N/A	N/A	N/A	N/A	0	0.09	2.52535	0.292562	49400	8713	366	61	N/A
D21	Left Ear - adjacent to SCC	D21_EAR06	melanocyte	26	487.821	0.968339	phs003683.v1.p1	N/A	N/A	N/A	N/A	3.84	0.13	2.34405	0.296108	48751	9469	283	37	phs003683.v1.p1
D21	Left Ear - adjacent to SCC	D21_EAR07	melanocyte	47	363.899	0.978349	phs003683.v1.p1	N/A	N/A	N/A	N/A	0.18	0.04	2.07543	0.318502	49642	8633	234	31	phs003683.v1.p1
D21	Left Ear - adjacent to SCC	D21_EAR08	melanocyte	141	548.621	0.985471	phs003683.v1.p1	N/A	N/A	N/A	N/A	0.04	0	1.55721	0.280772	50095	8214	206	25	phs003683.v1.p1
D21	Left Ear - adjacent to SCC	D21_EAR09	melanocyte	37	603.88	0.977202	phs003683.v1.p1	N/A	N/A	N/A	N/A	3.31	0.22	2.07931	0.277263	48998	9231	277	34	phs003683.v1.p1
D21	Left Ear - adjacent to SCC	D21_EAR12	melanocyte	102	334.783	0.974136	phs003683.v1.p1	N/A	N/A	N/A	N/A	0.13	0	2.06821	0.272361	49229	8985	282	44	phs003683.v1.p1
D37	Right Lower Back	D37_RBK02	melanocyte	31	299.279	0.930709	N/A	N/A	N/A	N/A	N/A	6	0.67	0.427738	0.212223	52477	5954	101	8	N/A
D37	Right Lower Back	D37_RBK04	melanocyte	31	231.085	0.875623	N/A	N/A	N/A	N/A	N/A	13.01	2.64	0.255432	0.18105	53325	5156	54	5	N/A
D38	Right Lower Back	D38_RBK01	melanocyte	60	349.482	0.954948	N/A	SeqCap	68.6235	0.807804	N/A	2.89	0.27	0.300992	0.242807	54435	4051	51	3	N/A
D38	Right Lower Back	D38_RBK02	melanocyte	77	293.622	0.960714	N/A	N/A	N/A	N/A	N/A	1.06	0.22	0.259262	0.224317	54659	3835	43	3	N/A
D38	Right Lower Back	D38_RBK03	melanocyte	500	314.525	0.973544	N/A	N/A	N/A	N/A	N/A	0.09	0.09	0.261105	0.286421	55500	3007	30	3	N/A
D38	Right Lower Back	D38_RBK04	melanocyte	62	259.602	0.951825	N/A	N/A	N/A	N/A	N/A	1.42	0.26	0.322183	0.206175	53736	4721	78	5	N/A
D38	Right Lower Back	D38_RBK05	melanocyte	90	177.847	0.912608	N/A	SeqCap	52.5629	0.732228	N/A	3.2	1.04	0.103299	0.165055	55554	2970	14	2	N/A
D38	Right Lower Back	D38_RBK07	melanocyte	98	672.125	0.986712	N/A	N/A	N/A	N/A	N/A	0.09	0	4.41272	0.288275	48795	8991	627	127	N/A
D49	Right Lower Back	D49_RBK03	melanocyte	62	768.017	0.962622	N/A	N/A	N/A	N/A	N/A	0.79	0.44	2.78561	0.211865	49506	8638	353	42	N/A
D49	Right Lower Back	D49_RBK04	melanocyte	350	703.29	0.971424	N/A	HyperExome	91.6048	0.840408	N/A	0.79	0.32	2.94649	0.256077	50035	8075	379	51	N/A
D49	Right Lower Back	D49_RBK07	melanocyte	100	783.903	0.960078	N/A	N/A	N/A	N/A	N/A	1.11	0.32	3.40481	0.267963	49305	8773	406	56	N/A
D49	Right Lower Back	D49_RBK08	melanocyte	64	811.935	0.937718	N/A	N/A	N/A	N/A	N/A	1.42	0.91	2.6516	0.221631	49971	8108	419	42	N/A
D49	Right Lower Back	D49_RBK11	melanocyte	500	602.907	0.992965	N/A	HyperExome	121.875	0.966654	N/A	0	0	12.1317	0.329915	46410	10805	1138	187	N/A
D49	Right Lower Back	D49_RBK12	melanocyte	1500	608.989	0.992767	N/A	HyperExome	117.142	0.965666	N/A	0	0	9.63138	0.321258	52565	5471	496	8	N/A
D49	Right Lower Back	D49_RBK15	melanocyte	100	545.803	0.991544	N/A	HyperExome	111.724	0.963283	N/A	0.04	0	N/A	N/A	N/A	N/A	N/A	N/A	N/A
D49	Right Lower Back	D49_RBK16	melanocyte	500	590.773	0.989596	N/A	HyperExome	112.208	0.956093	N/A	0	0	N/A	N/A	N/A	N/A	N/A	N/A	N/A
D49	Right Lower Back	D49_RBK18	melanocyte	200	651.469	0.992736	N/A	HyperExome	122.903	0.965357	N/A	0.04	0	15.3861	0.553477	49210	8813	425	92	N/A
D53	Buttock	D53_BTK21	melanocyte	50	N/A	N/A	N/A	HyperExome	130.083	0.964136	N/A	0.15	0.02	1.60137	0.19012	50192	8154	180	13	N/A
D53	Buttock	D53_BTK22	melanocyte	75	N/A	N/A	N/A	HyperExome	116.088	0.962563	N/A	0.11	0.03	1.27021	0.166503	50136	8193	195	16	N/A
D53	Buttock	D53_BTK23	melanocyte	50	N/A	N/A	N/A	HyperExome	121.229	0.961492	N/A	0.1	0.03	1.88163	0.204635	49552	8709	257	22	N/A
D53	Buttock	D53_BTK24	melanocyte	70	N/A	N/A	N/A	HyperExome	113.224	0.96094	N/A	0.09	0.05	1.65318	0.194602	49751	8492	271	26	N/A
D53	Buttock	D53_BTK25	melanocyte	90	N/A	N/A	N/A	HyperExome	120.637	0.966979	N/A	0.03	0	1.63336	0.17645	50212	8110	199	19	N/A
D53	Buttock	D53_BTK26	melanocyte	46	N/A	N/A	N/A	HyperExome	117.422	0.965906	N/A	0.03	0	3.54828	0.255321	48760	9306	422	52	N/A
D53	Buttock	D53_BTK27	melanocyte	53	N/A	N/A	N/A	HyperExome	122.48	0.968097	N/A	0	0	1.99635	0.174519	49330	8935	251	24	N/A
D54	Shoulder	D54_SHR02	melanocyte	1000	895.763	0.993732	phs003683.v1.p1	N/A	N/A	N/A	N/A	0.04	0	16.5052	0.41222	46182	11140	968	249	phs003683.v1.p1
D54	Shoulder	D54_SHR03	melanocyte	100	806.321	0.988834	phs003683.v1.p1	N/A	N/A	N/A	N/A	0.04	0	21.9288	0.423026	44972	11786	1448	333	phs003683.v1.p1
D54	Shoulder	D54_SHR04	melanocyte	150	831.462	0.986133	phs003683.v1.p1	N/A	N/A	N/A	N/A	0.09	0	20.6061	0.398991	45520	11360	1367	294	phs003683.v1.p1
D54	Shoulder	D54_SHR24	melanocyte	200	N/A	N/A	N/A	HyperExome	105.853	0.951745	phs003683.v1.p1	0.16	0.05	1.69367	0.195123	49392	8877	248	23	phs003683.v1.p1
D54	Shoulder	D54_SHR25	melanocyte	50	N/A	N/A	N/A	HyperExome	115.585	0.960314	phs003683.v1.p1	0.12	0.04	1.79809	0.217675	50177	8138	204	21	phs003683.v1.p1
D54	Shoulder	D54_SHR28	melanocyte	30	N/A	N/A	N/A	HyperExome	127.215	0.96916	phs003683.v1.p1	0.01	0	2.47956	0.217538	48960	9282	266	32	phs003683.v1.p1
D54	Shoulder	D54_SHR29	melanocyte	35	N/A	N/A	N/A	HyperExome	122.587	0.966932	phs003683.v1.p1	0.03	0	2.62497	0.25055	49957	8224	320	39	phs003683.v1.p1
D54	Shoulder	D54_SHR30	melanocyte	300	N/A	N/A	N/A	HyperExome	129.393	0.969626	phs003683.v1.p1	0.04	0	2.36654	0.224408	50539	7653	315	33	phs003683.v1.p1
D54	Shoulder	D54_SHR31	melanocyte	56	N/A	N/A	N/A	HyperExome	129.294	0.96949	phs003683.v1.p1	0	0	2.36875	0.20627	49659	8597	258	26	phs003683.v1.p1
D55	Buttock	D55_BTK01	melanocyte	90	N/A	N/A	N/A	HyperExome	85.8856	0.955822	N/A	0.18	0.04	0.966094	0.204453	52057	6333	135	15	N/A
D55	Buttock	D55_BTK02	melanocyte	160	N/A	N/A	N/A	HyperExome	91.5912	0.960492	N/A	0.15	0.05	1.37507	0.236095	51788	6564	167	17	N/A
D55	Buttock	D55_BTK03	melanocyte	16	N/A	N/A	N/A	HyperExome	99.9217	0.961967	N/A	0.2	0.05	3.10828	0.221655	50446	7429	630	35	N/A
D55	Buttock	D55_BTK04	melanocyte	70	N/A	N/A	N/A	HyperExome	108.608	0.963693	N/A	0.14	0.07	1.80444	0.192418	50684	7564	270	22	N/A
D55	Shoulder	D55_SHR01	melanocyte	36	N/A	N/A	N/A	HyperExome	84.6444	0.943755	N/A	0.38	0.18	3.19184	0.262599	49761	8361	376	42	N/A
D55	Shoulder	D55_SHR02	melanocyte	33	N/A	N/A	N/A	HyperExome	76.584	0.939033	N/A	0.29	0.14	1.91407	0.233266	50721	7540	255	24	N/A
D55	Shoulder	D55_SHR11	melanocyte	53	N/A	N/A	N/A	HyperExome	104.091	0.960284	N/A	0.2	0.05	2.97654	0.300901	49782	8286	430	42	N/A
D56	Face	D56_FAC18	melanocyte	6	N/A	N/A	N/A	HyperExome	86.5877	0.944279	phs003683.v1.p1	0.14	0.01	11.5076	0.226107	49286	5507	3541	205	phs003683.v1.p1
D56	Face	D56_FAC19	melanocyte	6	N/A	N/A	N/A	HyperExome	82.5761	0.942061	phs003683.v1.p1	0.24	0.03	8.62822	0.226078	46930	9388	2052	170	phs003683.v1.p1
D56	Shoulder	D56_SHR21	melanocyte	25	N/A	N/A	N/A	HyperExome	101.569	0.953613	phs003683.v1.p1	0.08	0	2.07552	0.192304	48210	9915	391	24	phs003683.v1.p1
D57	Face	D57_FAC09	melanocyte	250	N/A	N/A	N/A	HyperExome	75.1518	0.946597	phs003683.v1.p1	0.07	0	5.40235	0.244534	48917	8778	733	112	phs003683.v1.p1
D57	Face	D57_FAC10	melanocyte	125	N/A	N/A	N/A	HyperExome	106.123	0.967271	phs003683.v1.p1	0.02	0	4.10806	0.207295	48913	8986	594	47	phs003683.v1.p1
D57	Face	D57_FAC12	melanocyte	85	N/A	N/A	N/A	HyperExome	107.699	0.966626	phs003683.v1.p1	0.01	0	5.1496	0.219843	48640	9103	740	57	phs003683.v1.p1
D57	Face	D57_FAC13	melanocyte	150	N/A	N/A	N/A	HyperExome	101.818	0.963648	phs003683.v1.p1	0.01	0	5.20914	0.231303	49102	8688	680	70	phs003683.v1.p1
D57	Face	D57_FAC14	melanocyte	110	N/A	N/A	N/A	HyperExome	104.661	0.963917	phs003683.v1.p1	0.01	0	4.42945	0.233153	49981	8046	465	48	phs003683.v1.p1
D57	Face	D57_FAC16	melanocyte	65	N/A	N/A	N/A	HyperExome	107.407	0.954791	phs003683.v1.p1	0.05	0.01	5.53058	0.233679	48434	9183	845	77	phs003683.v1.p1
D57	Face	D57_FAC17	melanocyte	105	N/A	N/A	N/A	HyperExome	73.7441	0.927206	phs003683.v1.p1	0.24	0.02	4.89753	0.223029	48476	9376	637	51	phs003683.v1.p1
D57	Face	D57_FAC18	melanocyte	170	N/A	N/A	N/A	HyperExome	124.162	0.96886	phs003683.v1.p1	0	0.01	6.38031	0.258418	48812	8790	824	114	phs003683.v1.p1
D57	Face	D57_FAC20	melanocyte	250	N/A	N/A	N/A	HyperExome	48.1773	0.883965	phs003683.v1.p1	0.36	0	6.01954	0.269764	47286	10452	699	103	phs003683.v1.p1
D57	Face	D57_FAC21	melanocyte	140	N/A	N/A	N/A	HyperExome	105.15	0.96716	phs003683.v1.p1	0.02	0	5.61262	0.281331	48349	9463	630	97	phs003683.v1.p1
D58	Shoulder	D58_SHR01	melanocyte	20	N/A	N/A	N/A	HyperExome	73.8344	0.926936	N/A	0.19	0.02	6.8972	0.263637	47184	10289	951	116	N/A
D58	Shoulder	D58_SHR07	melanocyte	25	N/A	N/A	N/A	HyperExome	97.002	0.951737	N/A	0.06	0	7.46084	0.295951	47589	9893	922	135	N/A
D58	Shoulder	D58_SHR23	melanocyte	40	N/A	N/A	N/A	HyperExome	102.761	0.961799	N/A	0.03	0	6.86337	0.279979	47353	10285	787	115	N/A
D59	Shoulder	D59_SHR01	melanocyte	60	N/A	N/A	N/A	HyperExome	94.964	0.953352	N/A	0.05	0.01	6.8329	0.293107	47597	10038	765	140	N/A
D59	Shoulder	D59_SHR02	melanocyte	48	N/A	N/A	N/A	HyperExome	94.3396	0.95371	N/A	0.11	0.01	5.57626	0.25356	47967	9873	630	69	N/A
D59	Shoulder	D59_SHR03	melanocyte	22	N/A	N/A	N/A	HyperExome	92.2714	0.949725	N/A	0.09	0.01	7.53027	0.260995	46953	10530	917	139	N/A
D59	Shoulder	D59_SHR04	melanocyte	80	N/A	N/A	N/A	HyperExome	101.702	0.958332	N/A	0.04	0.01	7.29524	0.256679	46967	10666	790	116	N/A
D59	Shoulder	D59_SHR05	melanocyte	50	N/A	N/A	N/A	HyperExome	98.3942	0.958048	N/A	0.08	0	6.72208	0.286888	47308	10390	725	117	N/A
D59	Shoulder	D59_SHR07	melanocyte	35	N/A	N/A	N/A	HyperExome	109.113	0.961563	N/A	0.04	0	6.89576	0.266709	47284	10231	892	133	N/A
D59	Shoulder	D59_SHR09	melanocyte	14	N/A	N/A	N/A	HyperExome	87.995	0.94629	N/A	0.11	0.01	4.96289	0.225573	47398	10334	732	76	N/A
D59	Shoulder	D59_SHR10	melanocyte	30	N/A	N/A	N/A	HyperExome	96.2397	0.954746	N/A	0.11	0.01	5.40677	0.248419	47635	10196	636	73	N/A
D59	Shoulder	D59_SHR23	melanocyte	200	N/A	N/A	N/A	HyperExome	108.804	0.966479	N/A	0.03	0	6.15512	0.259083	47553	10260	621	106	N/A
D06	Left Upper Back	D06_BCC06	fibroblast	10	506.956	0.981348	phs003683.v1.p1	SeqCap	78.8894	0.828529	phs003683.v1.p1	0.04	0.08	9.66775	0.314691	45191	12099	1010	240	phs001979.v1.p1
D06	Left Upper Back	D06_BCC12	fibroblast	7	591.703	0.975623	phs003683.v1.p1	SeqCap	85.9735	0.806897	phs003683.v1.p1	0.08	0.13	3.56114	0.256575	47826	10163	453	98	phs001979.v1.p1
D38	Right Lower Back	D38_RBK06	fibroblast	50	663.184	0.983982	N/A	N/A	N/A	N/A	N/A	0.14	0	3.99992	0.289513	49361	8566	543	70	N/A
D49	Right Lower Back	D49_RBK09	fibroblast	600	918.093	0.986562	N/A	N/A	N/A	N/A	N/A	0.2	0	5.53817	0.329177	48728	9177	543	92	N/A
D49	Right Lower Back	D49_RBK10	fibroblast	100	840.254	0.975139	N/A	N/A	N/A	N/A	N/A	0.51	0.4	6.9097	0.331224	49856	7724	827	133	N/A
D53	Buttock	D53_BTK16	fibroblast	3000	N/A	N/A	N/A	HyperExome	96.9172	0.941973	N/A	0.2	0.02	5.99794	0.322655	47681	10238	563	58	N/A
D53	Shoulder	D53_SHR05	fibroblast	3000	1123.13	0.993787	N/A	N/A	N/A	N/A	N/A	0.09	0	3.96902	0.317089	46091	10983	1193	273	N/A
D53	Shoulder	D53_SHR08	fibroblast	3000	N/A	N/A	N/A	HyperExome	86.5173	0.918209	N/A	0.65	0.07	3.94373	0.310518	48386	9727	372	55	N/A
D54	Buttock	D54_BTK08	fibroblast	2000	N/A	N/A	N/A	HyperExome	128.523	0.968937	phs003683.v1.p1	0.02	0	3.81859	0.346316	48761	9327	398	54	phs003683.v1.p1
D54	Shoulder	D54_SHR13	fibroblast	4000	1170.33	0.995792	phs003683.v1.p1	N/A	N/A	N/A	N/A	0	0	7.9731	0.36122	47754	9995	675	116	phs003683.v1.p1
D54	Shoulder	D54_SHR16	fibroblast	2000	N/A	N/A	N/A	HyperExome	105.688	0.958937	phs003683.v1.p1	0.07	0.02	2.81657	0.35639	49191	9051	258	40	phs003683.v1.p1
D55	Buttock	D55_BTK10	fibroblast	3500	N/A	N/A	N/A	HyperExome	89.2522	0.94343	N/A	0.16	0.08	3.66163	0.284428	49259	8909	328	44	N/A
D55	Shoulder	D55_SHR09	fibroblast	2000	N/A	N/A	N/A	HyperExome	95.7097	0.939127	N/A	0.23	0	2.12197	0.29184	49147	9059	297	36	N/A
D55	Shoulder	D55_SHR10	fibroblast	3000	N/A	N/A	N/A	HyperExome	112.14	0.968323	N/A	0.04	0	2.78482	0.353177	49309	8839	348	43	N/A
D56	Face	D56_FAC25	fibroblast	20	N/A	N/A	N/A	HyperExome	90.5734	0.943056	phs003683.v1.p1	0.12	0.01	6.32981	0.290083	47520	10221	695	104	phs003683.v1.p1
D56	Face	D56_FAC26	fibroblast	35	N/A	N/A	N/A	HyperExome	95.1209	0.956258	phs003683.v1.p1	0.06	0.01	0.85889	0.177245	50027	8408	101	4	phs003683.v1.p1
D56	Shoulder	D56_SHR22	fibroblast	50	N/A	N/A	N/A	HyperExome	95.43	0.954169	phs003683.v1.p1	0.03	0.01	1.07692	0.192613	50163	8263	109	5	phs003683.v1.p1
D57	Face	D57_FAC11	fibroblast	1000	N/A	N/A	N/A	HyperExome	106.104	0.97009	phs003683.v1.p1	0.01	0	6.0619	0.291876	49316	8451	657	116	phs003683.v1.p1
D57	Face	D57_FAC15	fibroblast	1000	N/A	N/A	N/A	HyperExome	104.954	0.965553	phs003683.v1.p1	0.01	0	5.15116	0.239142	50992	6937	530	81	phs003683.v1.p1
D57	Face	D57_FAC19	fibroblast	1000	N/A	N/A	N/A	HyperExome	99.164	0.959892	phs003683.v1.p1	0.03	0	5.53285	0.250162	50078	7673	692	97	phs003683.v1.p1
D58	Shoulder	D58_SHR21	fibroblast	50	N/A	N/A	N/A	HyperExome	102.591	0.958759	N/A	0.03	0.01	5.51188	0.25667	47235	10598	618	90	N/A
D58	Shoulder	D58_SHR22	fibroblast	170	N/A	N/A	N/A	HyperExome	98.0487	0.961561	N/A	0.04	0.01	5.51586	0.249012	46728	11176	555	81	N/A
D59	Shoulder	D59_SHR21	fibroblast	180	N/A	N/A	N/A	HyperExome	106.968	0.96322	N/A	0.03	0	5.72185	0.260537	47531	10320	603	86	N/A
