## Supplementary material for "Genetic evolution of keratinocytes to cutaneous squamous cell carcinoma": Table S3

### Sheet: Sheet1
Table S3.				Method to infer tumor cellularity
Case	Area	Coverage	Tumor Cellularity	Allelic Imbalance CNN LOH	Allelic Imbalance Het Del	Driver Mutation	Avg Somatic MAF XY	Avg Somatic MAF Autosomes	Cross-contamination Note	Anatomic Site	Patient Age	Sex	Phylogenetic Relationship
BB05	Normal	208.665	N/A	N/A	N/A	N/A	N/A	N/A	N/A	Left Dorsum of hand	72	Male	AK and SCC are related
	AK	260.59	8.5% AK + 3.9% SCC + 87.6% Stroma	0.104938	N/A	0.142857	N/A	0.091892	Somatic mutations, private to SCC, indicate 3.9% SCC contamination in AK area
	SCC	222.948	69.7% SCC + 30.3% Stroma	0.691088	0.703498	N/A	N/A	0.70839	N/A
BB10	Normal	182.299	N/A	N/A	N/A	N/A	N/A	N/A	N/A	Left Forearm	88	Female	AK and SCC are related
	AK	207.421	24.6% AK + 5.4% SCC + 70% Stroma	0.242236	0.207899	N/A	N/A	0.28828	Somatic mutations, private to SCC, indicate 5.4% SCC contamination in AK area
	SCC	292.625	26% SCC + 21.6% AK + 52.4% Stroma	N/A	N/A	0.25974	N/A	N/A	Somatic mutations, shared with AK, had higher MAF than somatic mutation private to SCC, indicating 21.6% AK contamination in SCC area
BB12	Normal	388.166	N/A	N/A	N/A	N/A	N/A	N/A	N/A	Left Neck	86	Male	AK and SCC are related
	AK	467.434	31.8% AK + 68.2% Stroma	N/A	0.324706	N/A	0.34263	0.28542	N/A
	SCC	451.473	19.9% SCC + 14.3% AK + 65.8% Stroma	N/A	0.358826	N/A	0.31761	0.35064	Somatic mutations, shared with AK, had higher MAF than somatic mutation private to SCC, indicating 14.3% AK contamination in SCC area
BB13	Normal	308.812	N/A	N/A	N/A	N/A	N/A	N/A	N/A	Right Cheek	82	Female	AK and SCC are related
	AK	383.57	11.5% AK + 88.5% Stroma	N/A	N/A	N/A	N/A	0.114828	N/A
	SCC	435.188	13.3% SCC + 7.5% AK + 79.2% Stroma	N/A	0.240112	N/A	N/A	0.20852	Somatic mutations, shared with AK, had higher MAF than somatic mutation private to SCC, indicating 7.5% AK contamination in SCC area
BB16	Normal	299.69	N/A	N/A	N/A	N/A	N/A	N/A	N/A	Left Wrist - Superior	67	Male	AK and SCC are related
	AK	324.585	13.6% AK + 3.8% SCC + 86.4% Stroma	0.17998	N/A	N/A	0.1254	0.1033	Somatic mutations, private to SCC, indicate 3.8% SCC contamination in AK area
	SCC	405.55	18.1% SCC + 7.3% AK + 74.6% Stroma	N/A	N/A	N/A	0.2561	0.25158	Somatic mutations, shared with AK, had higher MAF than somatic mutation private to SCC, indicating 7.3% AK contamination in SCC area
BB09	Normal	419.716	N/A	N/A	N/A	N/A	N/A	N/A	N/A	Left Occiput	69	Male	AK and SCC are unrelated
	AK	513.684	9.8% AK + 90.2% Stroma	N/A	0.0979988	N/A	N/A	N/A	N/A
	SCC	515.995	21.5% SCC + 78.5% Stroma	N/A	0.441141	N/A	N/A	N/A	N/A
BB01	Normal	348.231	N/A	N/A	N/A	N/A	N/A	N/A	N/A	Right Distal Dorsal Forearm	63	Male	AK and SCC are unrelated
	AK	478.937	Unrelated clones + stroma	N/A	N/A	N/A	N/A	N/A	N/A
	SCC	590.635	63.5% SCC + 36.5% Stroma	0.640374	0.630679	N/A	N/A	N/A	N/A
BB03	Normal	795.605	N/A	N/A	N/A	N/A	N/A	N/A	N/A	Right Proximal Dorsal Forearm	69	Male	AK and SCC are unrelated
	AK	189.877	Unrelated clones + stroma	N/A	N/A	N/A	N/A	N/A	N/A
	SCC	342.692	15.6% SCC + 84.4% Stroma	N/A	N/A	N/A	0.142307	0.16921	N/A
BB07	Normal	662.304	N/A	N/A	N/A	N/A	N/A	N/A	N/A	Right inferior Upper Back	85	Male	AK and SCC are unrelated
	AK	714.749	Unrelated clones + Stroma	N/A	N/A	N/A	N/A	N/A	N/A
	SCC	317.308	Unrelated clones + Stroma	N/A	N/A	N/A	N/A	N/A	N/A
BB14	Normal	81.4963	N/A	N/A	N/A	N/A	N/A	N/A	N/A	Left Forearm	60	Male	AK and SCC are unrelated
	AK	152.076	Unrelated clones + Stroma	N/A	N/A	N/A	N/A	N/A	N/A
	SCC	144.887	Unrelated clones + Stroma	N/A	N/A	N/A	N/A	N/A	N/A
BB15	Normal	319.466	N/A	N/A	N/A	N/A	N/A	N/A	N/A	Right Cheek	82	Female	AK and SCC are unrelated
	AK	456.048	7.3% AK + 92.7% Stroma	N/A	N/A	N/A	N/A	0.073182	N/A
	SCC	386.892	8.8% SCC + 91.2% Stroma	N/A	N/A	N/A	N/A	0.087636	N/A
BB11	Normal	318.12	N/A	N/A	N/A	N/A	N/A	N/A	N/A	Right Tibia	76	Female	AK and SCC are isogenetic
	AK	373.939	Unrelated clones + Stroma -- likely also SCC contamination	N/A	N/A	N/A	N/A	N/A	N/A
	SCC	379.622	24% SCC + 76% Stroma	N/A	N/A	N/A	N/A	N/A	N/A
BB18	Normal	306.626	N/A	N/A	N/A	N/A	N/A	N/A	N/A	Left Hand	94	Male	AK and SCC are isogenetic
	AK	441.929	Unrelated clones + Stroma -- likely also SCC contamination	N/A	N/A	N/A	N/A	N/A	N/A
	SCC	395.969	24.4% SCC + 75.6% Stroma	0.24628	0.242555	N/A	N/A	N/A	N/A
BB19	Normal	241.393	N/A	N/A	N/A	N/A	N/A	N/A	N/A	Right Temple	57	Male	AK and SCC are isogenetic
	AK	329.617	Unrelated clones + Stroma -- likely also SCC contamination	N/A	N/A	N/A	N/A	N/A	N/A
	SCC	382.496	25.5% SCC + 74.5% Stroma	N/A	N/A	N/A	N/A	N/A	N/A
BB20	Normal	270.101	N/A	N/A	N/A	N/A	N/A	N/A	N/A	Right Mid Helix	78	Male	AK and SCC are isogenetic
	AK	254.865	Unrelated clones + Stroma -- likely also SCC contamination	N/A	N/A	N/A	N/A	N/A	N/A
	SCC	420.257	33.7% SCC + 64.3% Stroma	N/A	0.352095	N/A	0.3259	0.33234	N/A
BB08	Normal	172.142	N/A	N/A	N/A	N/A	N/A	N/A	N/A	Left Ulnar Dorsal Hand	71	Female	Complex Mixture of clones
	AK	877.325	Unrelated clones + Stroma	N/A	N/A	N/A	N/A	N/A	N/A
	SCC	774.344	Unrelated clones + Stroma	N/A	N/A	N/A	N/A	N/A	N/A
